# Positive selection inhibits plasmid coexistence in bacterial genomes

**DOI:** 10.1101/2020.09.29.318741

**Authors:** Laura Carrilero, Anastasia Kottara, David Guymer, Ellie Harrison, James P. J. Hall, Michael A. Brockhurst

**Affiliations:** Division of Evolution and Genomic Sciences, School of Biological Sciences, University of Manchester, Manchester, M13 9PT, UK; Department of Animal and Plant Sciences, University of Sheffield, Sheffield, S10 2TN, UK; Department of Biology, University of York, York, YO10 5DD, UK; Department of Evolution, Ecology and Behaviour, Institute of Integrative Biology, University of Liverpool, Liverpool, L69 7BZ, UK

## Abstract

Plasmids play an important role in bacterial evolution by transferring niche adaptive functional genes between lineages, thus driving genomic diversification. Bacterial genomes commonly contain multiple, coexisting plasmid replicons (i.e., plasmid coinfection), which could fuel adaptation by increasing the range of gene functions available to selection and allowing their recombination. However, plasmid coinfection is difficult to explain because the acquisition of plasmids typically incurs high fitness costs for the host cell. Here, we show that plasmid coinfection was stably maintained without positive selection for plasmid-encoded gene functions and was associated with compensatory evolution to reduce fitness costs. By contrast, with positive selection, plasmid coinfection was unstable despite compensatory evolution. Positive selection discriminated between differential fitness benefits of functionally redundant plasmid replicons, retaining only the more beneficial plasmid. These data suggest that while the efficiency of negative selection against plasmid fitness costs declines over time due to compensatory evolution, positive selection to maximise plasmid-derived fitness benefits remains efficient. Our findings help to explain the forces structuring bacterial genomes: Coexistence of multiple plasmids in a genome is likely to require either rare positive selection in nature or non-redundancy of accessory gene functions among coinfecting plasmids.
