## Supplementary material for "Positive selection inhibits plasmid coexistence in bacterial genomes": DataS2

### Sheet: mutations_clean_raw
TREATMENT CODE	TREATMENT	BIOLOGICAL REPLICATE	CLONE	CHROMOSOME	POSITION	GENE NAME	ID	POSITION END	POSITION START	SIZE	MUTATION TYPE	REFERENCE SEQUENCE	ACTUAL SEQUENCE
1	pQBR103 no mercury	A	40A1-3	AM181176	1816145	PFLU_1654	PFLU_1654	NA	NA	NA	SNP	C	T
1	pQBR103 no mercury	A	40A1-3	AM181176	4174383	PFLU_3777	PFLU_3777	NA	NA	NA	SNP	C	T
1	pQBR103 no mercury	A	40A1-3	AM181176	4879756	PFLU_4414	PFLU_4414	4879775	4879757	19	DEL	AGTGCTGACGGGCGCGGCAG	A
1	pQBR103 no mercury	B	40B1-22	AM181176	4173635	PFLU_3777	PFLU_3777	4173709	4173636	74	DEL	CCCCGCCGCGCATGCGAAACAGCTGGAACTGGTGAGCCTGGTCTACCGCGACACGCCGCTGGCGTTGGTGGGCGA	C
1	pQBR103 no mercury	B	40B1-22	AM181176	4907428	PFLU_4443	PFLU_4443	NA	NA	NA	SNP	T	G
1	pQBR103 no mercury	C	40C1-13	AM181176	82840	cycA	PFLU_0082	NA	NA	NA	SNP	A	G
1	pQBR103 no mercury	C	40C1-13	AM181176	89650	algB	PFLU_0088	NA	NA	NA	SNP	C	T
1	pQBR103 no mercury	C	40C1-13	AM181176	144301	PFLU_0132	PFLU_0132	NA	NA	NA	SNP	C	T
1	pQBR103 no mercury	C	40C1-13	AM181176	188663	PFLU_0167-PFLU_0170	PFLU_0167-PFLU_0170	NA	NA	NA	INS	T	TG
1	pQBR103 no mercury	C	40C1-13	AM181176	210524	PFLU_0185	PFLU_0185	NA	NA	NA	SNP	T	C
1	pQBR103 no mercury	C	40C1-13	AM181176	353894	PFLU_0320-PFLU_0321	PFLU_0320-PFLU_0321	NA	NA	NA	SNP	C	T
1	pQBR103 no mercury	C	40C1-13	AM181176	514156	PFLU_0458	PFLU_0458	NA	NA	NA	SNP	A	G
1	pQBR103 no mercury	C	40C1-13	AM181176	530555	PFLU_0468-PFLU_0469	PFLU_0468-PFLU_0469	NA	NA	NA	SNP	T	C
1	pQBR103 no mercury	C	40C1-13	AM181176	600869	PFLU_0528	PFLU_0528	NA	NA	NA	SNP	A	G
1	pQBR103 no mercury	C	40C1-13	AM181176	614369	PFLU_0541	PFLU_0541	NA	NA	NA	INS	T	TG
1	pQBR103 no mercury	C	40C1-13	AM181176	642719	PFLU_0567	PFLU_0567	NA	NA	NA	SNP	G	A
1	pQBR103 no mercury	C	40C1-13	AM181176	649057	PFLU_0574	PFLU_0574	NA	NA	NA	SNP	C	T
1	pQBR103 no mercury	C	40C1-13	AM181176	706584	PFLU_0621	PFLU_0621	NA	NA	NA	SNP	G	A
1	pQBR103 no mercury	C	40C1-13	AM181176	782788	PFLU_0683	PFLU_0683	NA	NA	NA	SNP	A	G
1	pQBR103 no mercury	C	40C1-13	AM181176	813488	ropE	PFLU_0708	NA	NA	NA	SNP	C	T
1	pQBR103 no mercury	C	40C1-13	AM181176	1008557	PFLU_0902	PFLU_0902	NA	NA	NA	SNP	C	T
1	pQBR103 no mercury	C	40C1-13	AM181176	1076657	PFLU_0969	PFLU_0969	NA	NA	NA	SNP	C	T
1	pQBR103 no mercury	C	40C1-13	AM181176	1124068	PFLU_1013	PFLU_1013	NA	NA	NA	INS	C	CG
1	pQBR103 no mercury	C	40C1-13	AM181176	1124075	PFLU_1013	PFLU_1013	NA	NA	NA	SNP	A	G
1	pQBR103 no mercury	C	40C1-13	AM181176	1151270	fecA	PFLU_1040	NA	NA	NA	SNP	G	A
1	pQBR103 no mercury	C	40C1-13	AM181176	1300647	mutS	PFLU_1164	NA	NA	NA	SNP	T	G
1	pQBR103 no mercury	C	40C1-13	AM181176	1437212	surE	PFLU_1299	NA	NA	NA	SNP	G	A
1	pQBR103 no mercury	C	40C1-13	AM181176	1464662	PFLU_1325	PFLU_1325	NA	NA	NA	SNP	A	G
1	pQBR103 no mercury	C	40C1-13	AM181176	1568003	PFLU_1420	PFLU_1420	NA	NA	NA	INS	A	AG
1	pQBR103 no mercury	C	40C1-13	AM181176	1942201	PFLU_1776-phnC	PFLU_1776-PFLU_1777	1942202	1942202	1	DEL	AG	A
1	pQBR103 no mercury	C	40C1-13	AM181176	1954872	PFLU_1792-PFLU_1793	PFLU_1792-PFLU_1793	NA	NA	NA	SNP	C	T
1	pQBR103 no mercury	C	40C1-13	AM181176	1964152	PFLU_1800	PFLU_1800	NA	NA	NA	SNP	A	G
1	pQBR103 no mercury	C	40C1-13	AM181176	2028054	PFLU_1858	PFLU_1858	NA	NA	NA	SNP	C	T
1	pQBR103 no mercury	C	40C1-13	AM181176	2096518	PFLU_1920	PFLU_1920	NA	NA	NA	SNP	C	T
1	pQBR103 no mercury	C	40C1-13	AM181176	2336566	topB	PFLU_2157	NA	NA	NA	SNP	A	G
1	pQBR103 no mercury	C	40C1-13	AM181176	2409751	PFLU_2221	PFLU_2221	NA	NA	NA	SNP	G	A
1	pQBR103 no mercury	C	40C1-13	AM181176	2428688	PFLU_2239	PFLU_2239	NA	NA	NA	INS	A	AG
1	pQBR103 no mercury	C	40C1-13	AM181176	2578902	PFLU_2367	PFLU_2367	NA	NA	NA	SNP	A	G
1	pQBR103 no mercury	C	40C1-13	AM181176	2763299	pvdI	PFLU_2543	NA	NA	NA	SNP	A	G
1	pQBR103 no mercury	C	40C1-13	AM181176	2899711	PFLU_2630	PFLU_2630	NA	NA	NA	SNP	C	T
1	pQBR103 no mercury	C	40C1-13	AM181176	2942371	PFLU_2667	PFLU_2667	NA	NA	NA	SNP	A	G
1	pQBR103 no mercury	C	40C1-13	AM181176	3026992	PFLU_2744	PFLU_2744	NA	NA	NA	SNP	C	T
1	pQBR103 no mercury	C	40C1-13	AM181176	3066843	PFLU_2774	PFLU_2774	NA	NA	NA	SNP	C	T
1	pQBR103 no mercury	C	40C1-13	AM181176	3119846	PFLU_2836	PFLU_2836	NA	NA	NA	SNP	C	T
1	pQBR103 no mercury	C	40C1-13	AM181176	3122096	PFLU_2841	PFLU_2841	NA	NA	NA	SNP	A	G
1	pQBR103 no mercury	C	40C1-13	AM181176	3261900	PFLU_2994	PFLU_2994	NA	NA	NA	SNP	C	T
1	pQBR103 no mercury	C	40C1-13	AM181176	3332649	PFLU_3053-PFLU_3054	PFLU_3053-PFLU_3054	NA	NA	NA	INS	G	GC
1	pQBR103 no mercury	C	40C1-13	AM181176	3445414	PFLU_3152	PFLU_3152	NA	NA	NA	INS	A	AC
1	pQBR103 no mercury	C	40C1-13	AM181176	3588479	PFLU_3246	PFLU_3246	NA	NA	NA	SNP	G	A
1	pQBR103 no mercury	C	40C1-13	AM181176	3698491	PFLU_3342-PFLU_3342A	PFLU_3342-PFLU_3342A	NA	NA	NA	INS	A	AC
1	pQBR103 no mercury	C	40C1-13	AM181176	3869834	PFLU_3498-PFLU_3499	PFLU_3498-PFLU_3499	NA	NA	NA	INS	G	GC
1	pQBR103 no mercury	C	40C1-13	AM181176	3966560	PFLU_3578	PFLU_3578	NA	NA	NA	SNP	T	C
1	pQBR103 no mercury	C	40C1-13	AM181176	3983216	PFLU_3595	PFLU_3595	NA	NA	NA	SNP	T	C
1	pQBR103 no mercury	C	40C1-13	AM181176	4012817	PFLU_3619	PFLU_3619	NA	NA	NA	SNP	G	A
1	pQBR103 no mercury	C	40C1-13	AM181176	4021475	PFLU_3633	PFLU_3633	NA	NA	NA	SNP	T	C
1	pQBR103 no mercury	C	40C1-13	AM181176	4281822	PFLU_3882	PFLU_3882	NA	NA	NA	SNP	G	A
1	pQBR103 no mercury	C	40C1-13	AM181176	4410558	PFLU_3992	PFLU_3992	NA	NA	NA	SNP	G	A
1	pQBR103 no mercury	C	40C1-13	AM181176	4639106	PFLU_4198	PFLU_4198	NA	NA	NA	SNP	T	C
1	pQBR103 no mercury	C	40C1-13	AM181176	4684939	PFLU_4242	PFLU_4242	NA	NA	NA	INS	G	GC
1	pQBR103 no mercury	C	40C1-13	AM181176	4957114	PFLU_4490	PFLU_4490	NA	NA	NA	SNP	G	A
1	pQBR103 no mercury	C	40C1-13	AM181176	5124113	PFLU_4645	PFLU_4645	NA	NA	NA	INS	G	GC
1	pQBR103 no mercury	C	40C1-13	AM181176	5242828	PFLU_4761	PFLU_4761	NA	NA	NA	SNP	T	C
1	pQBR103 no mercury	C	40C1-13	AM181176	5394271	PFLU_4915	PFLU_4915	NA	NA	NA	INS	G	GC
1	pQBR103 no mercury	C	40C1-13	AM181176	5514693	PFLU_5021	PFLU_5021	NA	NA	NA	INS	G	GC
1	pQBR103 no mercury	C	40C1-13	AM181176	5538789	PFLU_5040	PFLU_5040	NA	NA	NA	SNP	G	A
1	pQBR103 no mercury	C	40C1-13	AM181176	5656589	PFLU_5158	PFLU_5158	NA	NA	NA	SNP	T	C
1	pQBR103 no mercury	C	40C1-13	AM181176	5810946	PFLU_5294-PFLU_5295	PFLU_5294-PFLU_5295	5810947	5810947	1	DEL	CG	C
1	pQBR103 no mercury	C	40C1-13	AM181176	5857463	PFLU_5329	PFLU_5329	NA	NA	NA	SNP	T	C
1	pQBR103 no mercury	C	40C1-13	AM181176	5857742	PFLU_5329	PFLU_5329	NA	NA	NA	SNP	T	C
1	pQBR103 no mercury	C	40C1-13	AM181176	5885716	PFLU_5356	PFLU_5356	NA	NA	NA	SNP	T	C
1	pQBR103 no mercury	C	40C1-13	AM181176	5895182	PFLU_5362	PFLU_5362	NA	NA	NA	SNP	T	C
1	pQBR103 no mercury	C	40C1-13	AM181176	5928433	PFLU_5397	PFLU_5397	NA	NA	NA	SNP	A	G
1	pQBR103 no mercury	C	40C1-13	AM181176	6037764	rpsM	PFLU_5505	NA	NA	NA	SNP	G	A
1	pQBR103 no mercury	C	40C1-13	AM181176	6204333	PFLU_5660-PFLU_5661	PFLU_5660-PFLU_5661	NA	NA	NA	INS	G	GC
1	pQBR103 no mercury	C	40C1-13	AM181176	6220373	PFLU_5675	PFLU_5675	NA	NA	NA	SNP	T	C
1	pQBR103 no mercury	C	40C1-13	AM181176	6362624	PFLU_5809	PFLU_5809	NA	NA	NA	SNP	G	A
1	pQBR103 no mercury	C	40C1-13	AM235768	174899	pQBR0167	pQBR0167	NA	NA	NA	SNP	T	C
1	pQBR103 no mercury	C	40C1-13	AM235768	349856	pQBR0395	pQBR0395	NA	NA	NA	SNP	T	C
1	pQBR103 no mercury	D	40D1-5	AM181176	210647	PFLU_0185	PFLU_0185	NA	NA	NA	SNP	T	A
1	pQBR103 no mercury	D	40D1-5	AM181176	329995	wssB	PFLU_0301	330000	329995	6	DEL	CGCCGTG	C
1	pQBR103 no mercury	D	40D1-5	AM181176	1359542	wspF	PFLU_1224	1359545	1359543	3	DEL	AGCG	A
1	pQBR103 no mercury	D	40D1-5	AM181176	1360130	wspR	PFLU_1225	NA	NA	NA	SNP	T	G
1	pQBR103 no mercury	D	40D1-5	AM181176	1371333	ppc	PFLU_1239	NA	NA	NA	SNP	C	T
1	pQBR103 no mercury	D	40D1-5	AM181176	4172596	PFLU_3777	PFLU_3777	4172597	4172597	1	DEL	TG	T
1	pQBR103 no mercury	E	40E1-2	AM181176	212006	PFLU_0185	PFLU_0185	NA	NA	NA	SNP	C	T
1	pQBR103 no mercury	E	40E1-2	AM181176	329356	wssB	PFLU_0301	329365	329357	9	DEL	CGCTTACCTG	C
1	pQBR103 no mercury	E	40E1-2	AM181176	1358755	wspF	PFLU_1224	1358770	1358756	15	DEL	CGGACCTGATCCTGAT	C
1	pQBR103 no mercury	E	40E1-2	AM181176	1701015	fadB	PFLU_1553	NA	NA	NA	SNP	A	G
1	pQBR103 no mercury	E	40E1-2	AM181176	4175175	PFLU_3777	PFLU_3777	NA	NA	NA	SNP	A	C
1	pQBR103 no mercury	F	40F1-8	AM181176	209037	PFLU_0183-PFLU_0184	PFLU_0183-PFLU_0184	NA	NA	NA	SNP	A	G
1	pQBR103 no mercury	F	40F1-8	AM181176	212245	PFLU_0185	PFLU_0185	NA	NA	NA	SNP	C	T
1	pQBR103 no mercury	F	40F1-8	AM181176	337139	wssE	PFLU_0304	NA	NA	NA	INS	T	TG
1	pQBR103 no mercury	F	40F1-8	AM181176	463647	gltD	PFLU_0415	NA	NA	NA	SNP	C	T
1	pQBR103 no mercury	F	40F1-8	AM181176	513967	PFLU_0458	PFLU_0458	NA	NA	NA	SNP	T	C
1	pQBR103 no mercury	F	40F1-8	AM181176	519427	aceE1	PFLU_0460	NA	NA	NA	SNP	A	G
1	pQBR103 no mercury	F	40F1-8	AM181176	547191	msbA-hldE	PFLU_0481-PFLU_0482	NA	NA	NA	SNP	C	T
1	pQBR103 no mercury	F	40F1-8	AM181176	587112	mutL	PFLU_0518	NA	NA	NA	SNP	G	A
1	pQBR103 no mercury	F	40F1-8	AM181176	587844	mutL	PFLU_0518	NA	NA	NA	INS	G	GACCCGTCGGTGGTGGACGTCAACGTGC
1	pQBR103 no mercury	F	40F1-8	AM181176	650866	cbpA	PFLU_0575	NA	NA	NA	INS	C	CG
1	pQBR103 no mercury	F	40F1-8	AM181176	685309	PFLU_0604	PFLU_0604	NA	NA	NA	SNP	C	T
1	pQBR103 no mercury	F	40F1-8	AM181176	723722	PFLU_0634-PFLU_0635	PFLU_0634-PFLU_0635	NA	NA	NA	SNP	C	T
1	pQBR103 no mercury	F	40F1-8	AM181176	880388	PFLU_0779	PFLU_0779	NA	NA	NA	SNP	C	T
1	pQBR103 no mercury	F	40F1-8	AM181176	915141	PFLU_0809	PFLU_0809	NA	NA	NA	INS	G	GC
1	pQBR103 no mercury	F	40F1-8	AM181176	1051277	ftsW	PFLU_0946	NA	NA	NA	SNP	A	G
1	pQBR103 no mercury	F	40F1-8	AM181176	1205852	PFLU_1087	PFLU_1087	NA	NA	NA	SNP	G	A
1	pQBR103 no mercury	F	40F1-8	AM181176	1312261	PFLU_1178	PFLU_1178	NA	NA	NA	SNP	C	T
1	pQBR103 no mercury	F	40F1-8	AM181176	1358551	wspE	PFLU_1223	NA	NA	NA	SNP	A	G
1	pQBR103 no mercury	F	40F1-8	AM181176	1576735	PFLU_1433-phaG	PFLU_1433-PFLU_1434	1576736	1576736	1	DEL	GT	G
1	pQBR103 no mercury	F	40F1-8	AM181176	1612613	nadB	PFLU_1465	NA	NA	NA	SNP	T	C
1	pQBR103 no mercury	F	40F1-8	AM181176	1671309	PFLU_1526	PFLU_1526	1671310	1671310	1	DEL	CG	C
1	pQBR103 no mercury	F	40F1-8	AM181176	1693685	PFLU_1548	PFLU_1548	NA	NA	NA	SNP	C	T
1	pQBR103 no mercury	F	40F1-8	AM181176	1735438	PFLU_1583	PFLU_1583	NA	NA	NA	SNP	T	C
1	pQBR103 no mercury	F	40F1-8	AM181176	1818088	PFLU_1656	PFLU_1656	NA	NA	NA	INS	G	GA
1	pQBR103 no mercury	F	40F1-8	AM181176	1824664	PFLU_1661	PFLU_1661	NA	NA	NA	SNP	A	G
1	pQBR103 no mercury	F	40F1-8	AM181176	1825459	PFLU_1662	PFLU_1662	NA	NA	NA	SNP	A	G
1	pQBR103 no mercury	F	40F1-8	AM181176	1828039	PFLU_1665	PFLU_1665	NA	NA	NA	SNP	C	T
1	pQBR103 no mercury	F	40F1-8	AM181176	1854549	PFLU_1686	PFLU_1686	NA	NA	NA	SNP	T	C
1	pQBR103 no mercury	F	40F1-8	AM181176	1854574	PFLU_1686	PFLU_1686	NA	NA	NA	SNP	G	C
1	pQBR103 no mercury	F	40F1-8	AM181176	1854595	PFLU_1686	PFLU_1686	NA	NA	NA	SNP	A	C
1	pQBR103 no mercury	F	40F1-8	AM181176	1854618	PFLU_1686	PFLU_1686	NA	NA	NA	SNP	C	T
1	pQBR103 no mercury	F	40F1-8	AM181176	1854622	PFLU_1686	PFLU_1686	NA	NA	NA	SNP	C	T
1	pQBR103 no mercury	F	40F1-8	AM181176	2000519	PFLU_1833-PFLU_1834	PFLU_1833-PFLU_1834	NA	NA	NA	INS	A	AGG
1	pQBR103 no mercury	F	40F1-8	AM181176	2076551	PFLU_1901	PFLU_1901	NA	NA	NA	INS	G	GC
1	pQBR103 no mercury	F	40F1-8	AM181176	2161979	PFLU_1991	PFLU_1991	NA	NA	NA	SNP	C	T
1	pQBR103 no mercury	F	40F1-8	AM181176	2205354	prc	PFLU_2032	NA	NA	NA	SNP	A	G
1	pQBR103 no mercury	F	40F1-8	AM181176	2347426	PFLU_2165	PFLU_2165	NA	NA	NA	SNP	C	T
1	pQBR103 no mercury	F	40F1-8	AM181176	2372823	gacA	PFLU_2189	NA	NA	NA	SNP	C	T
1	pQBR103 no mercury	F	40F1-8	AM181176	2417547	PFLU_2227	PFLU_2227	NA	NA	NA	SNP	C	T
1	pQBR103 no mercury	F	40F1-8	AM181176	2480737	PFLU_2284	PFLU_2284	NA	NA	NA	SNP	T	C
1	pQBR103 no mercury	F	40F1-8	AM181176	2570759	PFLU_2359-PFLU_2360	PFLU_2359-PFLU_2360	NA	NA	NA	SNP	A	G
1	pQBR103 no mercury	F	40F1-8	AM181176	2601050	PFLU_2386-PFLU_2387	PFLU_2386-PFLU_2387	NA	NA	NA	SNP	T	C
1	pQBR103 no mercury	F	40F1-8	AM181176	2779522	pvdJ	PFLU_2544	NA	NA	NA	SNP	A	G
1	pQBR103 no mercury	F	40F1-8	AM181176	2802816	viscB	PFLU_2552	NA	NA	NA	SNP	A	G
1	pQBR103 no mercury	F	40F1-8	AM181176	2968853	PFLU_2690	PFLU_2690	NA	NA	NA	SNP	C	T
1	pQBR103 no mercury	F	40F1-8	AM181176	3044579	PFLU_2754-PFLU_2755	PFLU_2754-PFLU_2755	NA	NA	NA	SNP	C	T
1	pQBR103 no mercury	F	40F1-8	AM181176	3097062	PFLU_2805-PFLU_2806	PFLU_2805-PFLU_2806	NA	NA	NA	INS	G	GG
1	pQBR103 no mercury	F	40F1-8	AM181176	3454357	PFLU_3158	PFLU_3158	NA	NA	NA	SNP	G	A
1	pQBR103 no mercury	F	40F1-8	AM181176	3492871	PFLU_3191	PFLU_3191	3492872	3492872	1	DEL	TC	T
1	pQBR103 no mercury	F	40F1-8	AM181176	3504084	PFLU_3199	PFLU_3199	NA	NA	NA	SNP	G	A
1	pQBR103 no mercury	F	40F1-8	AM181176	3507188	PFLU_3202-PFLU_3203	PFLU_3202-PFLU_3203	NA	NA	NA	INS	C	CG
1	pQBR103 no mercury	F	40F1-8	AM181176	3956885	PFLU_3570	PFLU_3570	NA	NA	NA	SNP	G	A
1	pQBR103 no mercury	F	40F1-8	AM181176	4002462	PFLU_3606	PFLU_3606	NA	NA	NA	SNP	G	A
1	pQBR103 no mercury	F	40F1-8	AM181176	4012448	PFLU_3618-PFLU_3619	PFLU_3618-PFLU_3619	NA	NA	NA	INS	G	GC
1	pQBR103 no mercury	F	40F1-8	AM181176	4270422	PFLU_3874-PFLU_3875	PFLU_3874-PFLU_3875	NA	NA	NA	INS	G	GC
1	pQBR103 no mercury	F	40F1-8	AM181176	4356232	PFLU_3944	PFLU_3944	NA	NA	NA	SNP	A	G
1	pQBR103 no mercury	F	40F1-8	AM181176	4437834	PFLU_4009-PFLU_4010	PFLU_4009-PFLU_4010	4437835	4437835	1	DEL	GG	G
1	pQBR103 no mercury	F	40F1-8	AM181176	4544006	PFLU_4107	PFLU_4107	NA	NA	NA	SNP	A	G
1	pQBR103 no mercury	F	40F1-8	AM181176	4696265	PFLU_4254	PFLU_4254	NA	NA	NA	SNP	T	C
1	pQBR103 no mercury	F	40F1-8	AM181176	4744352	PFLU_4302	PFLU_4302	NA	NA	NA	SNP	T	C
1	pQBR103 no mercury	F	40F1-8	AM181176	4794247	PFLU_4348	PFLU_4348	NA	NA	NA	INS	G	GC
1	pQBR103 no mercury	F	40F1-8	AM181176	4807384	PFLU_4357	PFLU_4357	NA	NA	NA	SNP	G	A
1	pQBR103 no mercury	F	40F1-8	AM181176	4875436	PFLU_4410	PFLU_4410	NA	NA	NA	SNP	G	A
1	pQBR103 no mercury	F	40F1-8	AM181176	4972189	PFLU_4505	PFLU_4505	NA	NA	NA	SNP	G	A
1	pQBR103 no mercury	F	40F1-8	AM181176	5003820	PFLU_4538	PFLU_4538	NA	NA	NA	SNP	T	C
1	pQBR103 no mercury	F	40F1-8	AM181176	5113700	PFLU_4635	PFLU_4635	NA	NA	NA	SNP	A	G
1	pQBR103 no mercury	F	40F1-8	AM181176	5194409	PFLU_4717	PFLU_4717	NA	NA	NA	SNP	T	C
1	pQBR103 no mercury	F	40F1-8	AM181176	5298698	PFLU_4817-PFLU_4818	PFLU_4817-PFLU_4818	NA	NA	NA	SNP	G	A
1	pQBR103 no mercury	F	40F1-8	AM181176	5343469	PFLU_4861	PFLU_4861	NA	NA	NA	SNP	G	A
1	pQBR103 no mercury	F	40F1-8	AM181176	5361733	PFLU_4885	PFLU_4885	NA	NA	NA	SNP	C	T
1	pQBR103 no mercury	F	40F1-8	AM181176	5420156	sbcB	PFLU_4940	NA	NA	NA	SNP	T	C
1	pQBR103 no mercury	F	40F1-8	AM181176	5458643	PFLU_4973	PFLU_4973	NA	NA	NA	SNP	G	A
1	pQBR103 no mercury	F	40F1-8	AM181176	5566770	PFLU_5068	PFLU_5068	NA	NA	NA	SNP	C	T
1	pQBR103 no mercury	F	40F1-8	AM181176	5574395	PFLU_5075-PFLU_5076	PFLU_5075-PFLU_5076	NA	NA	NA	SNP	G	A
1	pQBR103 no mercury	F	40F1-8	AM181176	5744782	PFLU_5236	PFLU_5236	NA	NA	NA	SNP	G	A
1	pQBR103 no mercury	F	40F1-8	AM181176	5807039	PFLU_5287-PFLU_5288	PFLU_5287-PFLU_5288	NA	NA	NA	SNP	T	C
1	pQBR103 no mercury	F	40F1-8	AM181176	5858258	PFLU_5329	PFLU_5329	NA	NA	NA	SNP	T	C
1	pQBR103 no mercury	F	40F1-8	AM181176	5869444	mscL	PFLU_5340	NA	NA	NA	SNP	G	A
1	pQBR103 no mercury	F	40F1-8	AM181176	5899217	PFLU_5367	PFLU_5367	NA	NA	NA	SNP	C	T
1	pQBR103 no mercury	F	40F1-8	AM181176	5918869	PFLU_5388-hrpB	PFLU_5388-PFLU_5389	NA	NA	NA	SNP	G	A
1	pQBR103 no mercury	F	40F1-8	AM181176	5941403	lnt	PFLU_5408	NA	NA	NA	SNP	C	T
1	pQBR103 no mercury	F	40F1-8	AM181176	6144023	PFLU_5607	PFLU_5607	NA	NA	NA	SNP	T	C
1	pQBR103 no mercury	F	40F1-8	AM181176	6386833	PFLU_5831	PFLU_5831	NA	NA	NA	SNP	G	A
1	pQBR103 no mercury	F	40F1-8	AM181176	6452323	PFLU_5896-PFLU_5897	PFLU_5896-PFLU_5897	NA	NA	NA	INS	G	GC
1	pQBR103 no mercury	F	40F1-8	AM181176	6523897	PFLU_5964	PFLU_5964	NA	NA	NA	SNP	G	A
1	pQBR103 no mercury	F	40F1-8	AM181176	6541354	coaBC	PFLU_5983	NA	NA	NA	SNP	T	C
1	pQBR103 no mercury	F	40F1-8	AM181176	6552418	PFLU_5997	PFLU_5997	NA	NA	NA	SNP	G	A
1	pQBR103 no mercury	F	40F1-8	AM181176	6560908	PFLU_6004	PFLU_6004	NA	NA	NA	SNP	C	T
1	pQBR103 no mercury	F	40F1-8	AM181176	6592151	PFLU_6028	PFLU_6028	NA	NA	NA	SNP	T	C
1	pQBR103 no mercury	F	40F1-8	AM181176	6625012	PFLU_6056	PFLU_6056	NA	NA	NA	SNP	G	A
1	pQBR103 no mercury	F	40F1-8	AM235768	268119	pQBR0280	pQBR0280	NA	NA	NA	SNP	G	A
1	pQBR103 no mercury	F	40F1-8	AM235768	268444	pQBR0281	pQBR0281	NA	NA	NA	INS	G	GC
1	pQBR103 no mercury	F	40F1-8	AM235768	277257	pQBR0295	pQBR0295	NA	NA	NA	SNP	T	C
1	pQBR103 no mercury	F	40F1-8	AM235768	307791	pQBR0339	pQBR0339	NA	NA	NA	INS	G	GC
1	pQBR103 no mercury	F	40F1-8	AM235768	360702	pQBR0407	pQBR0407	NA	NA	NA	SNP	C	T
1	pQBR103 no mercury	F	40F1-8	AM235768	407834	rpoD-pQBR0466	pQBR0465-pQBR0466	NA	NA	NA	INS	C	CG
1	pQBR103 no mercury	F	40F1-8	AM235768	407834	rpoD-pQBR0466	pQBR0465-pQBR0466	NA	NA	NA	INS	C	CG
2	pQBR57 no mercury	A	40A2-5	AM181176	334523	wssE	PFLU_0304	NA	NA	NA	INS	A	AACCCGGCC
2	pQBR57 no mercury	A	40A2-5	AM181176	1359463	wspF	PFLU_1224	NA	NA	NA	SNP	G	T
2	pQBR57 no mercury	A	40A2-5	AM181176	2372692	gacA	PFLU_2189	NA	NA	NA	SNP	T	G
2	pQBR57 no mercury	B	40B2-9	AM181176	330401	wssB	PFLU_0301	330408	330402	7	DEL	ATCGGCGG	A
2	pQBR57 no mercury	B	40B2-9	AM181176	1359173	wspF	PFLU_1224	NA	NA	NA	SNP	T	G
2	pQBR57 no mercury	B	40B2-9	AM181176	2372692	gacA	PFLU_2189	2372693	2372693	1	DEL	TG	T
2	pQBR57 no mercury	C	40C2-18	AM181176	211643	PFLU_0185	PFLU_0185	NA	NA	NA	SNP	C	T
2	pQBR57 no mercury	C	40C2-18	AM181176	329112	wssB	PFLU_0301	329115	329113	3	DEL	ACTT	A
2	pQBR57 no mercury	C	40C2-18	AM181176	1359542	wspF	PFLU_1224	1359545	1359543	3	DEL	AGCG	A
2	pQBR57 no mercury	C	40C2-18	AM181176	4684746	PFLU_4242	PFLU_4242	4684747	4684747	1	DEL	GC	G
2	pQBR57 no mercury	D	40D2-16	AM181176	212333	PFLU_0185	PFLU_0185	NA	NA	NA	SNP	C	T
2	pQBR57 no mercury	D	40D2-16	AM181176	1359180	wspF	PFLU_1224	NA	NA	NA	SNP	C	T
2	pQBR57 no mercury	D	40D2-16	AM181176	4173231	PFLU_3777	PFLU_3777	NA	NA	NA	SNP	A	C
2	pQBR57 no mercury	E	40E2-23	AM181176	4685394	PFLU_4242	PFLU_4242	NA	NA	NA	SNP	G	A
2	pQBR57 no mercury	E	40E2-23	AM181176	4879756	PFLU_4414	PFLU_4414	4879775	4879757	19	DEL	AGTGCTGACGGGCGCGGCAG	A
2	pQBR57 no mercury	F	40F2-21	AM181176	210584	PFLU_0185	PFLU_0185	NA	NA	NA	SNP	C	T
2	pQBR57 no mercury	F	40F2-21	AM181176	1359542	wspF	PFLU_1224	1359545	1359543	3	DEL	AGCG	A
2	pQBR57 no mercury	F	40F2-21	AM181176	2372980	gacA	PFLU_2189	NA	NA	NA	SNP	G	A
3	pQBR57 no mercury	E	40000	AM181176	210521	PFLU_0185	PFLU_0185	NA	NA	NA	SNP	T	A
3	pQBR57 no mercury	E	40000	AM181176	329112	wssB	PFLU_0301	NA	NA	NA	INS	A	ACTT
3	pQBR57 no mercury	E	40000	AM181176	1359542	wspF	PFLU_1224	1359545	1359543	3	DEL	AGCG	A
3	pQBR57 no mercury	D	40D3	AM181176	210637	PFLU_0185	PFLU_0185	NA	NA	NA	SNP	A	G
3	pQBR57 no mercury	D	40D3	AM181176	1359542	wspF	PFLU_1224	1359545	1359543	3	DEL	AGCG	A
4	pQBR103 + pQBR57 no mercury	A	40A4-14	AM181176	119400	PFLU_0116-PFLU_0117	PFLU_0116-PFLU_0117	NA	NA	NA	SNP	A	G
4	pQBR103 + pQBR57 no mercury	A	40A4-14	AM181176	331841	wssC	PFLU_0302	NA	NA	NA	DEL	TG	T
4	pQBR103 + pQBR57 no mercury	A	40A4-14	AM181176	1359019	wspF	PFLU_1224	1359054	1359020	35	DEL	CCCGCGTGCGCGCCGAAACCCTGCCGGCGCGCGCAT	C
4	pQBR103 + pQBR57 no mercury	A	40A4-14	AM181176	3268647	PFLU_3000	PFLU_3000	NA	NA	NA	SNP	C	T
4	pQBR103 + pQBR57 no mercury	A	40A4-14	AM181176	4175212	PFLU_3777	PFLU_3777	NA	NA	NA	INS	C	CGCTGGACGA
4	pQBR103 + pQBR57 no mercury	A	40A4-4	AM181176	334698	wssE	PFLU_0304	334759	334699	61	DEL	AGATCCGCGCGCTGATGAACAAAGGCATCGCCCAAGGTAAAGGCGGTGGCACCTGGCAGCGT	A
4	pQBR103 + pQBR57 no mercury	A	40A4-4	AM181176	4174260	PFLU_3777	PFLU_3777	NA	NA	NA	SNP	G	T
4	pQBR103 + pQBR57 no mercury	A	40A4-4	AM181176	5857328	PFLU_5329	PFLU_5329	NA	NA	NA	SNP	G	A
4	pQBR103 + pQBR57 no mercury	B	40B4-22	AM181176	337221	wssE	PFLU_0304	NA	NA	NA	SNP	T	A
4	pQBR103 + pQBR57 no mercury	B	40B4-22	AM181176	1358393	wspE	PFLU_1223	NA	NA	NA	INS	C	CTGATAT
4	pQBR103 + pQBR57 no mercury	B	40B4-22	AM181176	4175124	PFLU_3777	PFLU_3777	NA	NA	NA	SNP	A	C
4	pQBR103 + pQBR57 no mercury	B	40B4-7	AM181176	212078	PFLU_0185	PFLU_0185	NA	NA	NA	SNP	T	G
4	pQBR103 + pQBR57 no mercury	B	40B4-7	AM181176	1359542	wspF	PFLU_1224	1359545	1359543	3	DEL	AGCG	A
4	pQBR103 + pQBR57 no mercury	B	40B4-7	AM181176	4685472	PFLU_4242	PFLU_4242	NA	NA	NA	SNP	T	C
4	pQBR103 + pQBR57 no mercury	B	40B4-7	AM181176	6456985	PFLU_5899-rho	PFLU_5899-PFLU_5900	6456986	6456986	1	DEL	CA	C
4	pQBR103 + pQBR57 no mercury	C	40C4-14	AM181176	335704	wssE	PFLU_0304	335708	335705	4	DEL	GCGCC	G
4	pQBR103 + pQBR57 no mercury	C	40C4-14	AM181176	335711	wssE	PFLU_0304	NA	NA	NA	SNP	G	T
4	pQBR103 + pQBR57 no mercury	C	40C4-14	AM181176	1353683	wspA	PFLU_1219	NA	NA	NA	SNP	G	T
4	pQBR103 + pQBR57 no mercury	C	40C4-14	AM181176	2373194	gacA	PFLU_2189	2373195	2373195	1	DEL	CA	C
4	pQBR103 + pQBR57 no mercury	C	40C4-3	AM181176	334523	wssE	PFLU_0304	334531	334524	8	DEL	AACCCGGCC	A
4	pQBR103 + pQBR57 no mercury	C	40C4-3	AM181176	1353683	wspA	PFLU_1219	NA	NA	NA	SNP	G	T
4	pQBR103 + pQBR57 no mercury	C	40C4-3	AM181176	2373194	gacA	PFLU_2189	2373195	2373195	1	DEL	CA	C
4	pQBR103 + pQBR57 no mercury	D	40D4-5	AM181176	329123	wssB	PFLU_0301	NA	NA	NA	INS	T	TTCT
4	pQBR103 + pQBR57 no mercury	D	40D4-5	AM181176	2986241	PFLU_2704	PFLU_2704	NA	NA	NA	SNP	T	G
4	pQBR103 + pQBR57 no mercury	D	40D4-5	AM181176	4175237	PFLU_3777	PFLU_3777	NA	NA	NA	INS	T	TG
4	pQBR103 + pQBR57 no mercury	D	40D4-7	AM181176	211325	PFLU_0185	PFLU_0185	NA	NA	NA	SNP	C	G
4	pQBR103 + pQBR57 no mercury	D	40D4-7	AM181176	329112	wssB	PFLU_0301	NA	NA	NA	INS	A	ACTT
4	pQBR103 + pQBR57 no mercury	D	40D4-7	AM181176	895313	PFLU_0795/nadC	PFLU_0795-PFLU_0796	NA	NA	NA	SNP	C	A
4	pQBR103 + pQBR57 no mercury	D	40D4-7	AM181176	1358755	wspF	PFLU_1224	1358770	1358756	15	DEL	CGGACCTGATCCTGAT	C
4	pQBR103 + pQBR57 no mercury	D	40D4-7	AM181176	2986241	PFLU_2704	PFLU_2704	NA	NA	NA	SNP	T	G
4	pQBR103 + pQBR57 no mercury	D	40D4-7	AM181176	4175237	PFLU_3777	PFLU_3777	NA	NA	NA	INS	T	TG
4	pQBR103 + pQBR57 no mercury	E	40E4-18	AM181176	211996	PFLU_0185	PFLU_0185	NA	NA	NA	SNP	A	T
4	pQBR103 + pQBR57 no mercury	E	40E4-18	AM181176	2372692	gacA	PFLU_2189	NA	NA	NA	SNP	T	G
4	pQBR103 + pQBR57 no mercury	E	40E4-18	AM181176	4893183	PFLU_4428	PFLU_4428	NA	NA	NA	SNP	A	T
4	pQBR103 + pQBR57 no mercury	E	40E4-3	AM181176	198340	PFLU_0174	PFLU_0174	NA	NA	NA	SNP	C	T
4	pQBR103 + pQBR57 no mercury	E	40E4-3	AM181176	2372692	gacA	PFLU_2189	NA	NA	NA	SNP	T	G
4	pQBR103 + pQBR57 no mercury	E	40E4-3	AM181176	4638762	PFLU_4198	PFLU_4198	NA	NA	NA	SNP	C	T
4	pQBR103 + pQBR57 no mercury	E	40E4-3	AM181176	4893183	PFLU_4428	PFLU_4428	NA	NA	NA	SNP	A	T
4	pQBR103 + pQBR57 no mercury	E	40E4-3	AM181176	4907992	PFLU_4443	PFLU_4443	NA	NA	NA	SNP	T	G
4	pQBR103 + pQBR57 no mercury	F	40F4-16	AM181176	2370741	[PFLU_2185]-PFLU_2188	[PFLU_2185]-{PFLU_2188}	2372635	2370741	1895	DEL	NA	NA
4	pQBR103 + pQBR57 no mercury	F	40F4-16	AM181176	2902897	PFLU_2632	PFLU_2632	2902963	2902898	66	DEL	AGCCGCCGTCCTGCTCTATCAGCTTTTGCACGTAGTCACTGCGGTAGTCGGCCTGGAACGGCAACTG	A
4	pQBR103 + pQBR57 no mercury	F	40F4-24	AM181176	1062820	PFLU_0956-PFLU_0957	PFLU_0956-PFLU_0957	NA	NA	NA	SNP	T	A
4	pQBR103 + pQBR57 no mercury	F	40F4-24	AM181176	4685390	PFLU_4242	PFLU_4242	NA	NA	NA	SNP	T	C
4	pQBR103 + pQBR57 no mercury	F	40F4-24	LN713926	121334	PQBR57_0130-PQBR57_0131	PQBR57_0130-PQBR57_0131	NA	NA	NA	SNP	C	G
4	pQBR103 + pQBR57 no mercury	F	40F4-24	LN713926	121334	PQBR57_0130-PQBR57_0131	PQBR57_0130-PQBR57_0131	NA	NA	NA	SNP	C	G
5	pQBR103 with mercury	A	40A5-22	AM181176	2372797	gacA	PFLU_2189	NA	NA	NA	SNP	C	A
5	pQBR103 with mercury	A	40A5-22	AM181176	4919889	PFLU_4453	PFLU_4453	NA	NA	NA	SNP	C	A
5	pQBR103 with mercury	B	40B5-1	AM181176	337139	wssE	PFLU_0304	337140	337140	1	DEL	TG	T
5	pQBR103 with mercury	B	40B5-1	AM181176	1353423	wspA	PFLU_1219	NA	NA	NA	SNP	A	T
5	pQBR103 with mercury	B	40B5-1	AM181176	4175150	PFLU_3777	PFLU_3777	4175165	4175151	15	DEL	GCGCGCCGCCTGCCAC	G
5	pQBR103 with mercury	B	40B5-16	AM181176	4175150	PFLU_3777	PFLU_3777	4175165	4175151	15	DEL	GCGCGCCGCCTGCCAC	G
5	pQBR103 with mercury	C	40C5-21	AM181176	1062815	PFLU_0956-PFLU_0957	PFLU_0956-PFLU_0957	NA	NA	NA	SNP	T	G
5	pQBR103 with mercury	C	40C5-21	AM181176	1276249	glpD/glpR	PFLU_1140-PFLU_1141	NA	NA	NA	SNP	T	G
5	pQBR103 with mercury	C	40C5-21	AM181176	4173231	PFLU_3777	PFLU_3777	NA	NA	NA	SNP	A	C
5	pQBR103 with mercury	D	40D5-11	AM181176	329112	wssB	PFLU_0301	NA	NA	NA	INS	A	ACTT
5	pQBR103 with mercury	D	40D5-11	AM181176	1359380	wspF	PFLU_1224	1359381	1359381	1	DEL	GT	G
5	pQBR103 with mercury	D	40D5-11	AM181176	2486189	PFLU_2288	PFLU_2288	NA	NA	NA	SNP	G	T
5	pQBR103 with mercury	D	40D5-11	AM181176	3523036	PFLU_3216	PFLU_3216	NA	NA	NA	SNP	A	C
5	pQBR103 with mercury	D	40D5-11	AM181176	4172596	PFLU_3777	PFLU_3777	NA	NA	NA	INS	T	TG
5	pQBR103 with mercury	E	40E5-21	AM181176	23534	PFLU_0020	PFLU_0020	NA	NA	NA	SNP	C	T
5	pQBR103 with mercury	E	40E5-21	AM181176	114233	pntAA	PFLU_0113	NA	NA	NA	SNP	A	G
5	pQBR103 with mercury	E	40E5-21	AM181176	170693	PFLU_0148	PFLU_0148	NA	NA	NA	SNP	G	A
5	pQBR103 with mercury	E	40E5-21	AM181176	211114	PFLU_0185	PFLU_0185	NA	NA	NA	SNP	A	G
5	pQBR103 with mercury	E	40E5-21	AM181176	250272	PFLU_0231	PFLU_0231	NA	NA	NA	SNP	G	A
5	pQBR103 with mercury	E	40E5-21	AM181176	327613	wssA	PFLU_0300	NA	NA	NA	INS	A	AG
5	pQBR103 with mercury	E	40E5-21	AM181176	363092	hisF	PFLU_0331	NA	NA	NA	SNP	C	T
5	pQBR103 with mercury	E	40E5-21	AM181176	588688	mutL	PFLU_0518	588689	588689	1	DEL	GC	G
5	pQBR103 with mercury	E	40E5-21	AM181176	618208	PFLU_0542	PFLU_0542	NA	NA	NA	SNP	C	T
5	pQBR103 with mercury	E	40E5-21	AM181176	689900	PFLU_0608	PFLU_0608	NA	NA	NA	SNP	A	G
5	pQBR103 with mercury	E	40E5-21	AM181176	904955	fruR-PFLU_0804	PFLU_0803-PFLU_0804	NA	NA	NA	SNP	T	C
5	pQBR103 with mercury	E	40E5-21	AM181176	910275	fruA	PFLU_0806	NA	NA	NA	SNP	C	T
5	pQBR103 with mercury	E	40E5-21	AM181176	912883	PFLU_0808	PFLU_0808	NA	NA	NA	SNP	C	T
5	pQBR103 with mercury	E	40E5-21	AM181176	1125060	PFLU_1015	PFLU_1015	NA	NA	NA	SNP	A	G
5	pQBR103 with mercury	E	40E5-21	AM181176	1159293	PFLU_1049	PFLU_1049	NA	NA	NA	SNP	G	A
5	pQBR103 with mercury	E	40E5-21	AM181176	1257077	PFLU_1123	PFLU_1123	NA	NA	NA	SNP	C	T
5	pQBR103 with mercury	E	40E5-21	AM181176	1290473	PFLU_1155	PFLU_1155	NA	NA	NA	INS	G	GC
5	pQBR103 with mercury	E	40E5-21	AM181176	1358822	wspF	PFLU_1224	NA	NA	NA	INS	G	GGCCGAGAC
5	pQBR103 with mercury	E	40E5-21	AM181176	1372112	ppc	PFLU_1239	NA	NA	NA	SNP	C	T
5	pQBR103 with mercury	E	40E5-21	AM181176	1404750	glnD	PFLU_1268	NA	NA	NA	SNP	C	T
5	pQBR103 with mercury	E	40E5-21	AM181176	1541297	PFLU_1396	PFLU_1396	NA	NA	NA	SNP	C	T
5	pQBR103 with mercury	E	40E5-21	AM181176	1548004	PFLU_1402	PFLU_1402	NA	NA	NA	SNP	G	A
5	pQBR103 with mercury	E	40E5-21	AM181176	1655933	pobA	PFLU_1510	NA	NA	NA	SNP	T	C
5	pQBR103 with mercury	E	40E5-21	AM181176	1678406	PFLU_1535	PFLU_1535	NA	NA	NA	SNP	C	T
5	pQBR103 with mercury	E	40E5-21	AM181176	1757223	PFLU_1603	PFLU_1603	NA	NA	NA	SNP	C	T
5	pQBR103 with mercury	E	40E5-21	AM181176	1828921	PFLU_1666	PFLU_1666	NA	NA	NA	SNP	C	T
5	pQBR103 with mercury	E	40E5-21	AM181176	1889808	PFLU_1724	PFLU_1724	NA	NA	NA	SNP	T	C
5	pQBR103 with mercury	E	40E5-21	AM181176	1963001	PFLU_1800	PFLU_1800	NA	NA	NA	SNP	C	T
5	pQBR103 with mercury	E	40E5-21	AM181176	1975723	PFLU_1811-PFLU_1812	PFLU_1811-PFLU_1812	NA	NA	NA	INS	A	AG
5	pQBR103 with mercury	E	40E5-21	AM181176	2015286	PFLU_1847	PFLU_1847	NA	NA	NA	SNP	G	A
5	pQBR103 with mercury	E	40E5-21	AM181176	2040912	PFLU_1868	PFLU_1868	NA	NA	NA	SNP	G	A
5	pQBR103 with mercury	E	40E5-21	AM181176	2062894	PFLU_1887	PFLU_1887	NA	NA	NA	SNP	C	T
5	pQBR103 with mercury	E	40E5-21	AM181176	2142551	PFLU_1970-topB	PFLU_1970-PFLU_1972	NA	NA	NA	SNP	A	G
5	pQBR103 with mercury	E	40E5-21	AM181176	2189161	PFLU_2018-PFLU_2019	PFLU_2018-PFLU_2019	NA	NA	NA	INS	C	CG
5	pQBR103 with mercury	E	40E5-21	AM181176	2200307	PFLU_2028	PFLU_2028	NA	NA	NA	SNP	C	T
5	pQBR103 with mercury	E	40E5-21	AM181176	2200680	PFLU_2028-PFLU_2029	PFLU_2028-PFLU_2029	NA	NA	NA	SNP	A	G
5	pQBR103 with mercury	E	40E5-21	AM181176	2286056	PFLU_2105	PFLU_2105	NA	NA	NA	INS	C	CG
5	pQBR103 with mercury	E	40E5-21	AM181176	2299004	PFLU_2120	PFLU_2120	NA	NA	NA	SNP	A	G
5	pQBR103 with mercury	E	40E5-21	AM181176	2404808	PFLU_2216-PFLU_2218	PFLU_2216-PFLU_2218	NA	NA	NA	SNP	C	T
5	pQBR103 with mercury	E	40E5-21	AM181176	2943063	PFLU_2668-PFLU_2669	PFLU_2668-PFLU_2669	NA	NA	NA	SNP	A	G
5	pQBR103 with mercury	E	40E5-21	AM181176	2964032	PFLU_2685-PFLU_2686	PFLU_2685-PFLU_2686	NA	NA	NA	SNP	C	T
5	pQBR103 with mercury	E	40E5-21	AM181176	2966690	PFLU_2688-PFLU_2689	PFLU_2688-PFLU_2689	NA	NA	NA	SNP	C	T
5	pQBR103 with mercury	E	40E5-21	AM181176	2977315	PFLU_2698	PFLU_2698	NA	NA	NA	SNP	A	G
5	pQBR103 with mercury	E	40E5-21	AM181176	2997881	PFLU_2715	PFLU_2715	NA	NA	NA	SNP	C	T
5	pQBR103 with mercury	E	40E5-21	AM181176	3381280	PFLU_3096	PFLU_3096	NA	NA	NA	SNP	T	C
5	pQBR103 with mercury	E	40E5-21	AM181176	3500894	PFLU_3196	PFLU_3196	NA	NA	NA	SNP	C	T
5	pQBR103 with mercury	E	40E5-21	AM181176	3553126	PFLU_3224	PFLU_3224	NA	NA	NA	SNP	G	A
5	pQBR103 with mercury	E	40E5-21	AM181176	3561089	PFLU_3225	PFLU_3225	NA	NA	NA	SNP	A	G
5	pQBR103 with mercury	E	40E5-21	AM181176	3649110	PFLU_3297	PFLU_3297	NA	NA	NA	INS	A	AG
5	pQBR103 with mercury	E	40E5-21	AM181176	3704910	PFLU_3349	PFLU_3349	NA	NA	NA	SNP	A	G
5	pQBR103 with mercury	E	40E5-21	AM181176	4122535	PFLU_3724	PFLU_3724	NA	NA	NA	SNP	C	T
5	pQBR103 with mercury	E	40E5-21	AM181176	4154672	PFLU_3756-PFLU_3757	PFLU_3756-PFLU_3757	NA	NA	NA	SNP	G	A
5	pQBR103 with mercury	E	40E5-21	AM181176	4168784	PFLU_3774	PFLU_3774	NA	NA	NA	SNP	G	A
5	pQBR103 with mercury	E	40E5-21	AM181176	4174023	PFLU_3777	PFLU_3777	NA	NA	NA	SNP	T	C
5	pQBR103 with mercury	E	40E5-21	AM181176	4330529	PFLU_3925	PFLU_3925	NA	NA	NA	SNP	G	A
5	pQBR103 with mercury	E	40E5-21	AM181176	4392536	PFLU_3977	PFLU_3977	NA	NA	NA	SNP	G	A
5	pQBR103 with mercury	E	40E5-21	AM181176	4434386	viscA	PFLU_4007	NA	NA	NA	SNP	C	T
5	pQBR103 with mercury	E	40E5-21	AM181176	4437834	PFLU_4009-PFLU_4010	PFLU_4009-PFLU_4010	4437835	4437835	1	DEL	G	GG
5	pQBR103 with mercury	E	40E5-21	AM181176	4439200	PFLU_4011	PFLU_4011	NA	NA	NA	SNP	T	C
5	pQBR103 with mercury	E	40E5-21	AM181176	4452867	PFLU_4027	PFLU_4027	NA	NA	NA	INS	A	AC
5	pQBR103 with mercury	E	40E5-21	AM181176	4494614	PFLU_4065	PFLU_4065	NA	NA	NA	SNP	G	A
5	pQBR103 with mercury	E	40E5-21	AM181176	4515426	PFLU_4082	PFLU_4082	NA	NA	NA	SNP	G	A
5	pQBR103 with mercury	E	40E5-21	AM181176	4583061	PFLU_4138-PFLU_4139	PFLU_4138-PFLU_4139	NA	NA	NA	INS	A	ACC
5	pQBR103 with mercury	E	40E5-21	AM181176	4706469	PFLU_4261	PFLU_4261	NA	NA	NA	SNP	T	C
5	pQBR103 with mercury	E	40E5-21	AM181176	4879797	PFLU_4414	PFLU_4414	NA	NA	NA	SNP	G	A
5	pQBR103 with mercury	E	40E5-21	AM181176	4937022	PFLU_4469	PFLU_4469	NA	NA	NA	SNP	G	A
5	pQBR103 with mercury	E	40E5-21	AM181176	5162834	PFLU_4683	PFLU_4683	NA	NA	NA	SNP	T	C
5	pQBR103 with mercury	E	40E5-21	AM181176	5202879	PFLU_4725-PFLU_4726	PFLU_4725-PFLU_4726	NA	NA	NA	INS	A	AC
5	pQBR103 with mercury	E	40E5-21	AM181176	5207055	PFLU_4727-PFLU_4728	PFLU_4727-PFLU_4728	NA	NA	NA	SNP	T	C
5	pQBR103 with mercury	E	40E5-21	AM181176	5342018	PFLU_4860	PFLU_4860	NA	NA	NA	INS	A	AG
5	pQBR103 with mercury	E	40E5-21	AM181176	5626397	PFLU_5129-PFLU_5130	PFLU_5129-PFLU_5130	NA	NA	NA	SNP	T	C
5	pQBR103 with mercury	E	40E5-21	AM181176	5643585	PFLU_5146	PFLU_5146	NA	NA	NA	SNP	G	A
5	pQBR103 with mercury	E	40E5-21	AM181176	5646702	PFLU_5148	PFLU_5148	NA	NA	NA	SNP	C	T
5	pQBR103 with mercury	E	40E5-21	AM181176	5691714	PFLU_5194	PFLU_5194	NA	NA	NA	SNP	G	A
5	pQBR103 with mercury	E	40E5-21	AM181176	5758607	PFLU_5247	PFLU_5247	NA	NA	NA	SNP	G	A
5	pQBR103 with mercury	E	40E5-21	AM181176	5779660	PFLU_5265	PFLU_5265	NA	NA	NA	SNP	T	C
5	pQBR103 with mercury	E	40E5-21	AM181176	5795736	PFLU_5279	PFLU_5279	NA	NA	NA	SNP	T	C
5	pQBR103 with mercury	E	40E5-21	AM181176	5796730	PFLU_5279	PFLU_5279	NA	NA	NA	SNP	G	A
5	pQBR103 with mercury	E	40E5-21	AM181176	5840742	PFLU_5317	PFLU_5317	NA	NA	NA	SNP	T	C
5	pQBR103 with mercury	E	40E5-21	AM181176	5896165	PFLU_5363-aroQ	PFLU_5363-PFLU_5364	NA	NA	NA	SNP	C	T
5	pQBR103 with mercury	E	40E5-21	AM181176	6008878	PFLU_5481	PFLU_5481	NA	NA	NA	INS	G	GC
5	pQBR103 with mercury	E	40E5-21	AM181176	6335628	PFLU_5785	PFLU_5785	NA	NA	NA	SNP	A	T
5	pQBR103 with mercury	E	40E5-21	AM181176	6428797	gcvH-gcvT	PFLU_5873-PFLU_5874	NA	NA	NA	SNP	G	A
5	pQBR103 with mercury	E	40E5-21	AM181176	6584948	PFLU_6023	PFLU_6023	NA	NA	NA	SNP	G	A
5	pQBR103 with mercury	E	40E5-21	AM181176	6652804	uvrD	PFLU_6075	NA	NA	NA	SNP	G	A
5	pQBR103 with mercury	E	40E5-21	AM235768	3896	pQBR0004	pQBR0004	NA	NA	NA	INS	A	AC
5	pQBR103 with mercury	E	40E5-21	AM235768	280335	pQBR0298-pQBR0299	pQBR0298-pQBR0299	NA	NA	NA	SNP	A	G
5	pQBR103 with mercury	E	40E5-21	AM235768	315446	pQBR0350	pQBR0350	NA	NA	NA	SNP	G	C
5	pQBR103 with mercury	E	40E5-21	AM235768	400442	pQBR0459	pQBR0459	NA	NA	NA	SNP	G	A
5	pQBR103 with mercury	E	40E5-21	AM181176	1709536	lexA	PFLU_1560	1709536	1709536	NA	SNP	T	C
5	pQBR103 with mercury	F	40F5-3	AM181176	3848058	PFLU_3478	PFLU_3478	NA	NA	NA	SNP	C	A
5	pQBR103 with mercury	F	40F5-3	AM181176	4174351	PFLU_3777	PFLU_3777	4174388	4174352	37	DEL	TGTGCCCCACCACCGAACAGATGCTGTTCAACCAATCG	T
5	pQBR103 with mercury	F	40F5-3	AM181176	4200868	PFLU_3808	PFLU_3808	NA	NA	NA	SNP	T	C
6	pQBR57 with mercury	A	40A6-21	AM181176	2882046	PFLU_2614-PFLU_2615	PFLU_2614-PFLU_2615	NA	NA	NA	SNP	A	G
6	pQBR57 with mercury	A	40A6-21	AM181176	4685389	PFLU_4242	PFLU_4242	NA	NA	NA	SNP	G	A
6	pQBR57 with mercury	A	40A6-21	AM181176	4965255	PFLU_4498	PFLU_4498	NA	NA	NA	SNP	G	A
6	pQBR57 with mercury	A	40A6-6	AM181176	1353451	wspA	PFLU_1219	NA	NA	NA	SNP	A	C
6	pQBR57 with mercury	A	40A6-6	AM181176	4174387	PFLU_3777	PFLU_3777	NA	NA	NA	SNP	C	A
6	pQBR57 with mercury	A	40A6-6	AM181176	4965255	PFLU_4498	PFLU_4498	NA	NA	NA	SNP	G	A
6	pQBR57 with mercury	B	40B6-17	AM181176	332372	wssC	PFLU_0302	NA	NA	NA	INS	A	ACCAACACCCGG
6	pQBR57 with mercury	B	40B6-17	AM181176	1359085	wspF	PFLU_1224	NA	NA	NA	SNP	G	A
6	pQBR57 with mercury	B	40B6-17	AM181176	4173231	PFLU_3777	PFLU_3777	NA	NA	NA	SNP	A	C
6	pQBR57 with mercury	B	40B6-21	AM181176	115533	pntAA-PFLU_0114	PFLU_0113-PFLU_0114	NA	NA	NA	SNP	A	G
6	pQBR57 with mercury	B	40B6-21	AM181176	1062816	PFLU_0956-PFLU_0957	PFLU_0956-PFLU_0957	NA	NA	NA	INS	T	TA
6	pQBR57 with mercury	C	40C6-1	AM181176	1062819	PFLU_0957	PFLU_0957	1062864	1062820	45	DEL	ATGGGTGGCTGGAAAGAAAGATTGCGCCTTAAAACACGTTGATCGG	A
6	pQBR57 with mercury	C	40C6-1	AM181176	4174569	PFLU_3777	PFLU_3777	NA	NA	NA	SNP	A	C
6	pQBR57 with mercury	D	40D6-1	AM181176	3873814	PFLU_3502	PFLU_3502	NA	NA	NA	SNP	G	A
6	pQBR57 with mercury	D	40D6-1	AM181176	4685356	PFLU_4242	PFLU_4242	NA	NA	NA	SNP	T	C
6	pQBR57 with mercury	D	40D6-1	AM181176	4880083	PFLU_4414	PFLU_4414	4880084	4880084	1	DEL	CG	C
6	pQBR57 with mercury	E	40E6-15	AM181176	4685390	PFLU_4242	PFLU_4242	NA	NA	NA	SNP	T	C
6	pQBR57 with mercury	E	40E6-15	AM181176	4878674	PFLU_4414	PFLU_4414	NA	NA	NA	INS	T	TGG
6	pQBR57 with mercury	E	40E6-15	AM181176	4975771	[PFLU_4508]-[PFLU_4511]	[PFLU_4508]-[PFLU_4511]	4978092	4975771	2322	DEL	NA	NA
6	pQBR57 with mercury	E	40E6-15		putative acetyl-CoA synthetase/putative LysR-family regulatory protein	NA	PFLU_2290-PFLU_2291	2489921	2489537	385	DEL	NA	NA
6	pQBR57 with mercury	F	40F6-12	AM181176	2373199	gacA	PFLU_2189	NA	NA	NA	SNP	T	A
8	pQBR103 + pQBR57 with mercury	A	40A8-14	AM181176	331036	wssC	PFLU_0302	NA	NA	NA	SNP	G	T
8	pQBR103 + pQBR57 with mercury	A	40A8-14	AM181176	1359450	wspF	PFLU_1224	NA	NA	NA	SNP	G	C
8	pQBR103 + pQBR57 with mercury	A	40A8-14	AM181176	1359763	wspR	PFLU_1225	NA	NA	NA	SNP	G	A
8	pQBR103 + pQBR57 with mercury	A	40A8-14	AM181176	4175175	PFLU_3777	PFLU_3777	NA	NA	NA	SNP	A	C
8	pQBR103 + pQBR57 with mercury	B	40B8-19	AM181176	212344	PFLU_0185	PFLU_0185	NA	NA	NA	SNP	C	T
8	pQBR103 + pQBR57 with mercury	B	40B8-19	AM181176	1359276	wspF	PFLU_1224	NA	NA	NA	INS	G	GTGC
8	pQBR103 + pQBR57 with mercury	B	40B8-19	AM181176	4685335	PFLU_4242	PFLU_4242	NA	NA	NA	SNP	G	A
8	pQBR103 + pQBR57 with mercury	B	40B8-8	AM181176	210512	PFLU_0185	PFLU_0185	NA	NA	NA	SNP	T	A
8	pQBR103 + pQBR57 with mercury	B	40B8-8	AM181176	329995	wssB	PFLU_0301	330001	329996	6	DEL	CGCCGTG	C
8	pQBR103 + pQBR57 with mercury	B	40B8-8	AM181176	1359285	wspF	PFLU_1224	1359434	1359285	150	DEL	NA	NA
8	pQBR103 + pQBR57 with mercury	B	40B8-8	AM181176	4172792	PFLU_3777	PFLU_3777	4172803	4172793	11	DEL	CCGCGCATCGCT	C
8	pQBR103 + pQBR57 with mercury	C	40C8-5	AM181176	150019	PFLU_0137	PFLU_0137	NA	NA	NA	SNP	G	T
8	pQBR103 + pQBR57 with mercury	C	40C8-5	AM181176	1871199	PFLU_1701	PFLU_1701	NA	NA	NA	SNP	G	C
8	pQBR103 + pQBR57 with mercury	C	40C8-5	AM181176	2790515	PFLU_2550	PFLU_2550	NA	NA	NA	SNP	C	T
8	pQBR103 + pQBR57 with mercury	C	40C8-5	AM181176	4173862	PFLU_3777	PFLU_3777	NA	NA	NA	SNP	T	C
8	pQBR103 + pQBR57 with mercury	C	40C8-8	AM181176	1871199	PFLU_1701	PFLU_1701	NA	NA	NA	SNP	G	C
8	pQBR103 + pQBR57 with mercury	C	40C8-8	AM181176	2911036	PFLU_2639	PFLU_2639	2911037	2911037	1	DEL	CG	C
8	pQBR103 + pQBR57 with mercury	C	40C8-8	AM181176	2911039	PFLU_2639	PFLU_2639	NA	NA	NA	SNP	C	A
8	pQBR103 + pQBR57 with mercury	C	40C8-8	AM181176	3206458	PFLU_2938	PFLU_2938	NA	NA	NA	SNP	A	G
8	pQBR103 + pQBR57 with mercury	C	40C8-8	AM181176	4174877	PFLU_3777	PFLU_3777	NA	NA	NA	SNP	G	A
8	pQBR103 + pQBR57 with mercury	D	40D8-4	AM181176	212018	PFLU_0185	PFLU_0185	NA	NA	NA	SNP	A	C
8	pQBR103 + pQBR57 with mercury	D	40D8-4	AM181176	332623	wssC	PFLU_0302	NA	NA	NA	SNP	G	T
8	pQBR103 + pQBR57 with mercury	D	40D8-4	AM181176	1359438	wspF	PFLU_1224	NA	NA	NA	SNP	G	T
8	pQBR103 + pQBR57 with mercury	D	40D8-4	AM181176	2372692	gacA	PFLU_2189	NA	NA	NA	SNP	T	G
8	pQBR103 + pQBR57 with mercury	E	40E8-23	AM181176	4175167	PFLU_3777	PFLU_3777	NA	NA	NA	SNP	G	C
8	pQBR103 + pQBR57 with mercury	E	40E8-23	AM235768	325163	pQBR0364-pQBR0365	pQBR0364-pQBR0365	NA	NA	NA	SNP	G	C
8	pQBR103 + pQBR57 with mercury	F	40F8-10	AM181176	332235	wssC	PFLU_0302	332249	332236	14	DEL	TACCGCTGCCAACCA	T
8	pQBR103 + pQBR57 with mercury	F	40F8-10	AM181176	1358950	wspF	PFLU_1224	NA	NA	NA	INS	C	CCAAG
8	pQBR103 + pQBR57 with mercury	F	40F8-10	AM181176	4172596	PFLU_3777	PFLU_3777	4172597	4172597	1	DEL	TG	T
8	pQBR103 + pQBR57 with mercury	F	40F8-10	AM181176	5224889	PFLU_4748	PFLU_4748	NA	NA	NA	SNP	A	G
[]		Partially afected
{}		Deleted
